# Centered cross-context perturbation transfer on the public 2025 Virtual Cell Challenge benchmark

**DOI:** 10.64898/2026.10.20.760514

**Authors:** Haoyang Luan, Letian Chen, Gufeng Yu, Yang Yang

**Author notes:** Correspondence: Yang Yang.

## Abstract

Predicting transcriptional responses across cellular contexts requires transferring both expression direction and differential-expression priority. We developed a compact numerical method that combines public perturbation summaries with a differential-expression kernel fitted to H1 CRISPRi training targets. The method centers an independent KOLF2.1J source on known training targets, transfers its response signs and magnitude ranks, and uses isotonic regression to render predicted expression means. We evaluated the frozen model retrospectively on the released public TEST100 of the 2025 Virtual Cell Challenge, using an external KOLF source released in 2026. The model achieved DES 0.371834, PDS 0.8614, and MAE 0.302206. With reconstructed historical anchors, its composite score was 0.341344, compared with the archived champion score of 0.340052, a difference of +0.001292. The comparison showed higher DES and lower PDS, with zero normalized MAE contributions for both methods. Source centering also improved development PDS across all three TRAIN folds and official VALIDATION. These results demonstrate a practical numerical approach to cross-context perturbation transfer and differential-expression ranking.
