## Supplementary reproducibility code and frozen predictions for "Centered cross-context perturbation transfer on the public 2025 Virtual Cell Challenge benchmark": filelist.csv

path	bytes	sha256	role
code/prepare_training.py	7744	28acc71f7ee59677d00e3cecfa8453dce0bf00ae84b85b62aedb6ad4770d3d1b	actual TRAIN normalization helper bytes; use target54611
configs/gct_TRAIN_raw_bank_v1_frozen.json	3094	e545002209bb303e4ee21f2363aec2a1e8fe80623b4a4307d3044053aca0ae9b	TRAIN/public feature identity pins
configs/numeric_primary_v5_freeze_20261021.json	7869	f7c008f4f55d4deef3f05df870e5d7274ec18662ae44bf21752c0b4c4635a8c9	selected v5 freeze
configs/numeric_test_final_metrics_20261021_v5.json	818	136f3db1b2679ae5d7dafdcfce3bd1ee286f6bdfd48a4f470e5a0b5f92549c26	actual final score configuration
external_assets.json	5885	9122b4c8779c23e16c1a14f07b3ccf820d12def20f1147e3f29ff7d8bcb265a8	package provenance, runtime, included exact helper or public metadata
manifests/final150_external_panels_v1/vcc2025_test_v1/clean_counts.csv	1074	d1acf3acc6e0697c8014000a74d237298cf19657e8715d506d378b135b7e2ef0	package provenance, runtime, included exact helper or public metadata
ops/fast_gct_de_krr_rank_20261020.py	7444	edd0769f87a82451e4fb4214800a60c22c58ffb48d16f1aa2c6bac7e42265225	source DE-kernel implementation
ops/run_numeric_kolf_centered_R1_v5_20261021.py	2107	99bc26a5f3cb014ff86a4d2a280218a58ac85f43820d11e04655e3e91cdba609	actual v5 replay/inference driver
outputs/fitted_public_center.npz	155855	f7b084cf6117baea7a9c6a853bdae77a79588ce9b1d69659deeb1a523296bae7	small frozen derived output
outputs/predictions_v5.npz	6825041	cea4874ec557b56622d66e5a414ebe8ecb59fee078e5f613a3316cbc9fffb4df	small frozen derived output
paper/assemble_manuscript_v5.py	3936	d846a4788c36eddb4bd123325d2d9b1f1af9fc49b0ff8fac333c72ce64baec3d	technical manuscript assembly source
paper/build_preprint_pdf_v5.py	21912	34f73076e2f6a47fa4268c8ea78936e06bc25d6055d986002feb0a3498a93690	PDF typesetting source; main PDF supplied separately
paper/edge/preprint_prompt_20261021_P1.md	23703	d5c09b1175716dcb9ab98044044e801c77531c229ff251fd6f3fe889c77712f5	archived Edge writing prompt, reply or observed-model metadata
paper/edge/preprint_prompt_20261021_P2_AI.md	1134	5fd09ca82eb30491657a2b674ddb080d6d324bdb73dff873c466a0ee9e8cfd1f	archived Edge writing prompt, reply or observed-model metadata
paper/edge/preprint_prompt_20261021_P3.md	2085	311a02a48a9a6c94ee143613ab3678bb0d78409584337acc2a1fe1670a5f7dae	archived Edge writing prompt, reply or observed-model metadata
paper/edge/preprint_reply_metadata_20261021_P1.json	1261	bb0e5d2be109d606770a6fb64c45b1d82a52ea3d28fe5a6750d1fed1b49893b4	archived Edge writing prompt, reply or observed-model metadata
paper/edge/preprint_reply_metadata_20261021_P2_AI.json	1269	d77937454f8276b258f137e099522deacc8abc11cbb412e5c96010b5c33623e6	archived Edge writing prompt, reply or observed-model metadata
paper/edge/preprint_reply_metadata_20261021_P3.json	1259	10515ab7062e46c0927a0c8763961b778795cd6f0f11b8a35a78a7b4ea4cc53f	archived Edge writing prompt, reply or observed-model metadata
paper/edge/preprint_reply_raw_20261021_P1.md	25062	cb3214cc78f9bddfc3b449671f8f84b3207177e14398a1ab3ccaa46a80e1db6a	archived Edge writing prompt, reply or observed-model metadata
paper/edge/preprint_reply_raw_20261021_P2_AI.md	417	6776e754df050a66e274e48495da0125f3dd40d81dc934531cec15f039a38469	archived Edge writing prompt, reply or observed-model metadata
paper/edge/preprint_reply_raw_20261021_P3.md	2151	1423936a2a4d72ba2072b250247ee66497ffdc4317690903aa10d0f4ae07e6e0	archived Edge writing prompt, reply or observed-model metadata
paper/evidence/authors.json	1051	2f26f8264633fa1744b7d4f9c4347ac6d631985bb6609e510ac40b60fed2c53e	user-provided author metadata
paper/evidence/B_initializer_v5.json	5692	108c7aa4bbd99820d16de36afd1b6a7856680997597e25ee5460c85be6f017af	B initializer formulas and asset/code hashes
paper/evidence/B_initializer_v5.md	4469	1b9cdc726e42a4cda80f02de07b966a3421409ba953fe93dbc40bb6badfcf401	technical B initializer specification
paper/evidence/final_results_v5.csv	1548	3b9d20d5b5db71acade85e6c42bf8325c7398e36352a6288d66102be50e73b6f	compact result table
paper/evidence/final_results_v5.json	32602	c6b05202e321eb13a3960a41899cef102b0ec0fff72dccc01529d599145ed0d1	canonical compact scientific evidence
paper/figures/final_v5_center_ablation_20261021.png	210380	3b3770e844cbc1b2ef05244c2c64f84f59470989f0187e9af25e514af7a9fbde	verified figure or exact plotting numbers/provenance
paper/figures/final_v5_center_ablation_20261021.svg	23641	aa8f5a493d4afc695709b6e7aa71495b7801a08525c7dd6001605538314f0d17	verified figure or exact plotting numbers/provenance
paper/figures/final_v5_center_ablation_20261021_metadata.json	6156	fb4d3c02d3913702255ac70fa5e22e9fafc6ead265ae417c1e5ed7a04a24d982	verified figure or exact plotting numbers/provenance
paper/figures/final_v5_center_ablation_20261021_values.csv	1922	fa69c8191084d1e97f62f85836fdb5b50e1dc357b0115ed792da7004396ac4f2	verified figure or exact plotting numbers/provenance
paper/figures/final_v5_comparison_20261021.png	271295	f1365c4a3a063eded6a3a5128160188b1b2fdadf14e948d8c0432e780bcb9897	verified figure or exact plotting numbers/provenance
paper/figures/final_v5_comparison_20261021.svg	27044	388e2a785b75eb7952411e5e8d81b4ae7b84d8252e602be2c2b7c8265e284ed6	verified figure or exact plotting numbers/provenance
paper/figures/final_v5_comparison_20261021_metadata.json	3170	af6da834439c11f83fb2822a85e8d91e34ccc0c94f48f6fded0e4da7d9dc8a39	verified figure or exact plotting numbers/provenance
paper/figures/final_v5_comparison_20261021_values.csv	435	eaae1b87c9be664dfa395ed11092ae9a58b74918d077d22a5a9aa36672ed18e3	verified figure or exact plotting numbers/provenance
paper/manuscript_v5.md	24612	99469851f1ede6b9fa3198a2ee1966a0f7613e2d7eee14848ccb91506b04055a	final Edge-authored manuscript Markdown
paper/manuscript_v5_assembly.json	2099	5466532925e2b7b385b922667b1851c9dcf895614296a6d6e26ba4b488efccab	exact manuscript assembly receipt
paper/plot_center_ablation_v5_20261021.py	7385	f88ad134b905b0405a99163a7932648eec444d1717e7f11fe525d61cc1e61002	centering ablation plotting source
paper/plot_final_v5_comparison_20261021.py	7799	0efaa2ef66b5cdc1a1afc6304e71a317816e6986de52c908d94a70dd29d7d0b9	final comparison plotting source
paper/render_mathtext_assets_v5.py	5188	69d7476784a3a6282b6822530f093df1598a4399e53c98097930a41432d9a4bb	pure equation rendering source; no rendered math cache
provider_links.json	6272	b446d3b7a62b97567c1ea1fd0764c26fb4c4ad41bb33217baa09f0810670655a	package provenance, runtime, included exact helper or public metadata
README.md	10835	4feb9cfbfa5d5dc5bc512c42648a344c15581744fddca1ee3208ba820d525de0	package provenance, runtime, included exact helper or public metadata
reports/fast_kolf_public_center_20261021_summary.json	26544	6833cb248b7031de4a03c5ba133c6b718ceea6379efd9df88097ad3b5db2f86d	development ablation source
reports/fast_kolf_public_center_extend_20261021_summary.json	22875	86272dd86ce2a7676a9166a5b42d38521a44af8422f282edfe9729aa565f612c	selected development ablation source
reports/numeric_kolf_centered_R1_v5_20261021_receipt.json	10601	38700ab0d7cab5028b247e9fc054658fe300f8fa38810a84f4a4f96b151737af	actual prediction and validation-replay receipt
reports/numeric_test_final_metrics_20261021_v5_agg_results.csv	113	a1e2a01a56256524487a985fed06c3b9d812f2e225002932dea0608e8e519422	native final aggregate table
reports/numeric_test_final_metrics_20261021_v5_anchor_score.csv	134	3c1fd3f4c1892d779962fa9b9d2bc32b1b6cf9625960bd89e0410b8938d2bfa9	native fixed-anchor components
reports/numeric_test_final_metrics_20261021_v5_completion.json	109	911734c0f89ef07d35c699ddd28bededc0cc0d6f4e6844b61913528085b590d0	final score completion identity
research/historical_reference_anchor_20261015.md	6071	0a07d2b2176b1b432a4dd1329e81eb66f054fe71b65c261812828b4510b1f0ea	technical anchor provenance
runs/training_meanflat_DES_prepare_v1/scripts/mwu_constant_reference.py	6366	622ee288e4be85911a24d4af78995f9ca4c1a1627fcb04b78a954ae8e125615b	package provenance, runtime, included exact helper or public metadata
runs/training_meanflat_DES_prepare_v1/scripts/mwu_constant_reference_pdex_v2.py	1110	1c08d5c76f718cb11c30962babb1069916abe3f0e35eb482243150496e0f2782	package provenance, runtime, included exact helper or public metadata
runs/training_meanflat_DES_prepare_v1/scripts/score_training_fold.py	31536	2f8c8666e99b448bd53a52656b9e5e4c97fd7106338b72dec309344ce07c9e85	package provenance, runtime, included exact helper or public metadata
runs/training_meanflat_DES_prepare_v1/scripts/score_training_meanflat_DES.py	24263	6e5483cbdf4dbf0c0976107e9cd1ee4d6fba7fc8b241dd02eb72af5073580a8b	package provenance, runtime, included exact helper or public metadata
runtime/pip_freeze.txt	1162	56d16804318dccab4b5a813948662e8707db7000e56c757232fecf6ec16914a8	package provenance, runtime, included exact helper or public metadata
runtime/retrieval_receipt.json	3527	0c9e675ae8626d102ccd7abf00dd5ff40a08446d82f63f25d62c21efb8e22f92	package provenance, runtime, included exact helper or public metadata
scripts/compute_real_de_panel.py	8127	7e2e3dce89cb0bac0106cdb12e8bc65ff6d2f6ddd0b95fa2ad997fdb5cab81eb	independent public H5AD real-cache preparation
scripts/mwu_constant_reference_process_v1.py	4681	fb9559d3136004379d72d76efc131e7022926c846d458081838f7088ddc6ff06	exact scorer process backend
scripts/predict_numeric_kolf_centered_R1_v5.py	11853	ece7309e1f17c1cdbe3ff74e74ba124bc409076b0e6b2bbdf1d6a5099647118f	final numeric inference
scripts/predict_numeric_kolf_isotonic_v2.py	8669	3ba92c8e6c04d1eb9c05c628a95d0a7a5dab30ce77651ea7278a6867dd94ba60	pure inference helpers
scripts/predict_numeric_ranktransfer_v1.py	7772	af507eb3ca6baa39c16c2bd800ccf78c7293283036fe9cd129a0c3346343b091	M and old-DE feature initializer
scripts/prepare_kolf_public_query_bank_v2.py	4402	3cdbe4b6831a831d3723d9844fec139fae55e533e43b42db4650083cdd146066	public KOLF bank initializer
scripts/prepare_pie_source_rows.py	24895	6fa10a4fd4d33dc2f655c890e02b372f1f781fc1852e95bdbb31af0f81b172b4	public X-atlas selected-row initializer
scripts/prepare_TRAIN_gct_raw_bank_v1.py	10988	106a1363e912a7da708810cd1e533c5b7e9666be1342b4a79339164d26b2fa19	TRAIN/public raw-bank initializer
scripts/score_frozen_meanflat_panel_final_v2.py	15797	47f83fbe08dec89844539de9b83fcb60b1b8e666da983b814259d09e4f83065b	frozen final evaluator
scripts/score_frozen_meanflat_panel_process_v1.py	3067	6d5dfa1a37ed16aff0b907ca93fc95618806b35d6de9e7b67a2f47d51f3123f1	exact scorer process wrapper
src/virtualcell/__init__.py	78	9a53c5179f39dc6f2ede9d4756c22b90e1dde99bb5a89e874c9a9fdb478289d6	pure numerical package
src/virtualcell/dual_source_ridge.py	12858	7e0397ee91b977aa082c569fd929974d6a1edee7cb8631d9725981dd70a0d63f	SourceScaler and dual ridge
src/virtualcell/final_training150_base_catalogue_v1.py	7671	e0c3d5b3870ae4a6eb7cc803167fb4348bf8f5cf756c9f9ce08f9a675c5afe46	pure B fit/serialization/prediction and historical catalogue math
src/virtualcell/genept_target_kernel.py	11320	81f7b1256d540c8f4a0deea43a0349ae69c50fee9fc9157769e0067f0e850b10	optional pure-module dependency; not used by selected v5
src/virtualcell/public_source_basis.py	30648	67c630481b95399e6bf3cfb61293982ec07b6e74a070c15c23359409d7102444	public profile/scaler construction
src/virtualcell/residual_transfer_diagnostic.py	12067	3000fd1ee839edb0191f9ba42f70318b4bb9b3217c0c91a3daebd299010aa3a4	pure catalogue dependency; no selected-model residual use
src/virtualcell/stage2_fit_dataset.py	32783	0a4ec0bd78bd905937a6785a60f86b81b7f04348d172a80d3ac9b20ec05def4f	FrozenSourceView and source prediction math
src/virtualcell/transfer.py	32099	e79f516e33d594924cc3455c00e4b3c26211384399ca2a4fafd0384b4e837005	source identity and profile I/O
