## Supplementary reproducibility code and frozen predictions for "Centered cross-context perturbation transfer on the public 2025 Virtual Cell Challenge benchmark": clean_counts.csv

target_gene	n_cells
AASS	1376
ACTN1	1278
ADNP	291
ANKZF1	1063
APOE	1798
ARID3A	1447
ASF1A	537
ATF4	570
BECN1	349
BRPF1	366
CD276	1552
CDC25B	913
CNN3	2496
COASY	1937
COL6A1	1744
CREM	2247
CSNK1E	1139
CTBP2	538
CTNNB1	1652
CYCS	770
CYFIP1	2040
DCK	1737
DHX9	273
DPF2	1144
EHMT2	1499
ELAC2	184
EP300	2217
EPHX1	1042
FGFR1	1061
FIBP	2094
GRB10	4074
GULP1	1065
HAX1	780
HDGF	3271
HMGCS1	910
HSP90B1	503
INO80B	170
JMJD1C	438
LAP3	703
LBR	930
LTBR	1206
MED15	3637
MED19	1511
MED23	955
MED25	2028
MFSD10	2300
MLLT1	1629
MORN2	1987
MPC2	992
NCAPH2	98
NCKAP1	1056
NDUFB9	1059
NDUFC2	1595
NEK2	1523
NELFE	67
NFATC3	1050
NFX1	1530
NGRN	1548
NSDHL	374
NUDT9	2484
OAZ1	813
OSTC	159
PBX3	1196
PCCB	2751
PGAM1	972
PHF12	2069
PIAS1	1123
PLAGL2	3642
PSME1	1065
PSMG1	139
RBPJ	710
RFX5	919
RNF40	150
RRM2	1881
SAFB2	2144
SBDS	916
SCCPDH	1300
SET	1225
SETDB1	1044
SLC5A6	677
SOX4	3343
STUB1	2615
STXBP1	3751
TAF11	257
THAP11	807
TNFRSF12A	1725
TOR1A	1640
TRAFD1	1627
TSFM	1364
TSKU	886
UGDH	1474
UGP2	2027
ZBTB39	417
ZFP62	204
ZNF107	1527
ZNF32	699
ZNF664	2318
ZNF850	1305
ZNF92	886
ZRSR2	76
