## Supplementary reproducibility code and frozen predictions for "Centered cross-context perturbation transfer on the public 2025 Virtual Cell Challenge benchmark": final_results_v5.csv

model_version	panel	status	DES	PDS	MAE	DE_topN_proxy	normalized_DES	normalized_PDS	normalized_MAE	historical_anchor_score	DE_topN_based_joint_proxy	source_report
v5	TRAIN3fold	development_proxy_native_DES_not_computed		0.8632	0.3872227989379137	0.3876358716763553					0.3483848209382414	reports/fast_kolf_public_center_extend_20261021_summary.json
v5	VALIDATION	development_native	0.39449605216692274	0.8692	0.28466863233537937	0.39516578022457416	0.33089705552335547	0.7340382269215128	0.0	0.3549784274816227		reports/numeric_public_center125_validation_exact_20261021_v1_summary.json
v1	TEST	evaluated	0.37007692285200827	0.8149	0.19452229723334313		0.30391306741784857	0.623627490849939	0.0	0.3091801860892625		reports/numeric_test_final_metrics_20261021_summary.json
v2	TEST	evaluated	0.370815295399041	0.8366	0.23366141978651286		0.30472899479059057	0.6677511183407889	0.0	0.3241600377104598		reports/numeric_test_final_metrics_20261021_v2_summary.json
v3	TEST	evaluated	0.3718471480579044	0.8401	0.314435694180429		0.3058692279051431	0.6748678324522163	0.0	0.3269123534524531		reports/numeric_test_final_metrics_20261021_v3_summary.json
v5	TEST	evaluated	0.3718344775489185	0.8614000000000002	0.3022056209295988		0.3058552265515585	0.7181781211874749	0.0	0.34134444924634444		reports/numeric_test_final_metrics_20261021_v5_summary.json
v4	TEST	not_evaluated
BM_xTVC_xTVCM_v01	2025_archive	archive_reported_not_rerun	0.34882155189465897	0.872	1.0258748292922975					0.3400522468873988		https://virtualcellchallenge.org/2025
