## Supplementary reproducibility code and frozen predictions for "Centered cross-context perturbation transfer on the public 2025 Virtual Cell Challenge benchmark": final_v5_center_ablation_20261021_values.csv

gamma	TRAIN_threefold_mean_PDS	VALIDATION50_PDS	TRAIN_F0_PDS	TRAIN_F1_PDS	TRAIN_F2_PDS	pooled_development_topN_joint_proxy	selected_frozen_gamma	source_report	source_report_sha256
0.0	0.8438666666666667	0.848	0.8636	0.8304	0.8376	0.33667480584198595	False	/data1/luanhaoyang/virtualcell/reports/fast_kolf_public_center_20261021_summary.json	6833cb248b7031de4a03c5ba133c6b718ceea6379efd9df88097ad3b5db2f86d
0.25	0.8537333333333335	0.8543999999999998	0.8692000000000002	0.8416	0.8503999999999999	0.3427748465089238	False	/data1/luanhaoyang/virtualcell/reports/fast_kolf_public_center_20261021_summary.json	6833cb248b7031de4a03c5ba133c6b718ceea6379efd9df88097ad3b5db2f86d
0.5	0.852	0.8535999999999998	0.8667999999999999	0.8412000000000001	0.848	0.34175817306443407	False	/data1/luanhaoyang/virtualcell/reports/fast_kolf_public_center_20261021_summary.json	6833cb248b7031de4a03c5ba133c6b718ceea6379efd9df88097ad3b5db2f86d
1.0	0.8601333333333333	0.8672	0.872	0.8503999999999999	0.858	0.34819710487953504	False	/data1/luanhaoyang/virtualcell/reports/fast_kolf_public_center_20261021_summary.json	6833cb248b7031de4a03c5ba133c6b718ceea6379efd9df88097ad3b5db2f86d
1.25	0.8632	0.8692	0.8728	0.8564	0.8604	0.35009489530924903	True	/data1/luanhaoyang/virtualcell/reports/fast_kolf_public_center_extend_20261021_summary.json	86272dd86ce2a7676a9166a5b42d38521a44af8422f282edfe9729aa565f612c
1.5	0.8634666666666667	0.8651999999999999	0.8760000000000001	0.858	0.8564000000000002	0.34955266947218794	False	/data1/luanhaoyang/virtualcell/reports/fast_kolf_public_center_extend_20261021_summary.json	86272dd86ce2a7676a9166a5b42d38521a44af8422f282edfe9729aa565f612c
2.0	0.8530666666666665	0.8439999999999999	0.872	0.8539999999999999	0.8331999999999999	0.3406737213903117	False	/data1/luanhaoyang/virtualcell/reports/fast_kolf_public_center_extend_20261021_summary.json	86272dd86ce2a7676a9166a5b42d38521a44af8422f282edfe9729aa565f612c
