## Supplementary reproducibility code and frozen predictions for "Centered cross-context perturbation transfer on the public 2025 Virtual Cell Challenge benchmark": final_v5_comparison_20261021_values.csv

series_id	series_label	raw_DES	raw_PDS	raw_MAE	normalized_DES	normalized_PDS	normalized_MAE	overall
reported_archive	2025 champion reported archive	0.34882155189465897	0.872	1.0258748292922975	0.28042514245154193	0.7397315982106547	0.0	0.3400522468873988
computed_public_TEST100	Frozen v5 computed public TEST100	0.3718344775489185	0.8614000000000002	0.3022056209295988	0.3058552265515585	0.7181781211874749	0.0	0.34134444924634444
